# Systems-Level Proteomics Evaluation of Microglia Response to Tumor-Supportive Anti-inflammatory Cytokines

**DOI:** 10.1101/2021.02.04.429830

**Authors:** Shreya Ahuja, Iulia M. Lazar

## Abstract

**Background:** Microglia safeguard the CNS against injuries and pathogens by inducing an inflammatory response. When exposed to anti-inflammatory cytokines, these cells possess the ability to switch from an inflammatory to an immunosuppressive phenotype. Cancer cells exploit this property to evade the immune system, and elicit an anti-inflammatory microenvironment that facilitates tumor attachment and growth.

**Objective:** The tumor-supportive biological processes that are activated in microglia cells in response to anti-inflammatory cytokines released from cancer cells were explored with mass spectrometry and proteomic technologies.

**Methods:** Serum-depleted and non-depleted human microglia cells (HMC3) were treated with a cocktail of IL-4, IL-13, IL-10, TGFβ, and CCL2. The cellular protein extracts were analyzed by LC-MS/MS. Using functional annotation clustering tools, statistically significant proteins that displayed a change in abundance between cytokine-treated and non-treated cells were mapped to their biological networks and pathways.

**Results:** The proteomic analysis of HMC3 cells enabled the identification of ∼10,000 proteins. Stimulation with anti-inflammatory cytokines resulted in the activation of distinct, yet integrated clusters of proteins that trigger downstream a number of tumor-promoting biological processes. The observed changes could be classified into four major categories, i.e., mitochondrial gene expression, ECM remodeling, immune response, and impaired cell cycle progression. Intracellular immune activation was mediated mainly by the transducers of MAPK, STAT, TGFβ, NFKB, and integrin signaling pathways. Abundant collagen formation along with the expression of additional receptors, matrix components, growth factors, proteases and protease inhibitors, enabled ECM remodeling processes supportive of cell-cell and cell-matrix adhesion. Overexpression of integrins and their modulators was reflective of signaling processes that correlated ECM reorganization with cytoskeletal re-arrangements supportive of cell migration. Antigen processing/presentation was represented by HLA class I histocompatibility antigens, and correlated with upregulated proteasomal subunits, and vesicular/viral transport and secretory processes. Immunosuppressive and proangiogenic chemokines were detectable in low abundance. Pronounced pro-inflammatory, chemotactic or phagocytic trends were not observed, however, the expression of certain receptors and ECM proteins indicated the presence of such capabilities.

**Conclusions:** Comprehensive proteomic profiling of HMC3 cells stimulated with anti-inflammatory cytokines revealed a microglia phenotype that provides novel insights into the tumor microenvironment-driven mechanisms that fuel cancer development in the brain.
