## Supplemental_table_1 for "Systems-Level Proteomics Evaluation of Microglia Response to Tumor-Supportive Anti-inflammatory Cytokines"

### Sheet: Protein counts
	Biological experiment	Sample name	Nuclear fraction	Protein counts	Total protein counts/average/CV	Cytoplasmic fraction	Protein counts	Total protein counts/average/CV
1	EMEM (48h)	G1	G1N1	4752	6427 / 4646 / 2.41	G1C1	4079	5494 / 4046 / 0.71
			G1N2	4657		G1C2	4036
			G1N3	4529		G1C3	4024
2	EMEM (24h)/EMEM+cytokines (24h)	G1ck	G1Nck1	4941	6625 / 4781 / 2.94	G1Cck1	4495	6016 / 4286 / 6.71
			G1Nck2	4678		G1Cck2	4405
			G1Nck3	4724		G1Cck3	3958
3	EMEM (48h)/EMEM+FBS (24h)	S	SN1	4828	6413 / 4741 / 1.80	SC1	4224	5582 / 4020 / 10.15
			SN2	4657		SC2	3551
			SN3	4740		SC3	4287
4	EMEM (48h)/EMEM+FBS+cytokines (24h)	Sck	SNck1	4986	6686 / 4843 / 2.91	SCck1	4575	5846 / 4336 / 4.78
			SNck2	4840		SCck2	4232
			SNck3	4704		SCck3	4202
